# The two Gtsf paralogs in silkworms orthogonally activate their partner PIWI proteins for target cleavage

**DOI:** 10.1101/2022.06.30.498350

**Authors:** Natsuko Izumi, Keisuke Shoji, Takashi Kiuchi, Susumu Katsuma, Yukihide Tomari

**Affiliations:** Laboratory of RNA Function, Institute for Quantitative Biosciences, The University of Tokyo, Bunkyo-ku, Tokyo 113-0032, Japan; Department of Agricultural and Environmental Biology, Graduate School of Agricultural and Life Sciences, The University of Tokyo, Bunkyo-ku, Tokyo 113-8657, Japan

**Keywords:** *Bombyx mori*, Gtsf, piRNA, PIWI

## Abstract

The PIWI-interacting RNA (piRNA) pathway is a protection mechanism against transposons in animal germ cells. Most PIWI proteins possess piRNA-guided endonuclease activity, which is critical for silencing transposons and producing new piRNAs. Gametocyte-specific factor 1 (Gtsf1), an evolutionarily conserved zinc finger protein, promotes catalysis by PIWI proteins. Many animals have multiple Gtsf1 paralogs; however, their respective roles in the piRNA pathway are not fully understood. Here, we dissected the roles of Gtsf1 and its paralog Gtsf1-like (Gtsf1L) in the silkworm piRNA pathway. We found that Gtsf1 and Gtsf1L preferentially bind the two silkworm PIWI paralogs, Siwi and BmAgo3, respectively, and facilitate the endonuclease activity of each PIWI protein. This orthogonal activation effect was further supported by specific reduction of BmAgo3-bound *Masculinizer* piRNA and Siwi-bound *Feminizer* piRNA, the unique piRNA pair required for silkworm feminization, upon depletion of Gtsf1 and Gtsf1L, respectively. Our results indicate that the two Gtsf paralogs in silkworms activate their respective PIWI partners, thereby facilitating the amplification of piRNAs.
