## Supplementary material for "The two Gtsf paralogs in silkworms orthogonally activate their partner PIWI proteins for target cleavage": Table EV1

### Sheet: Table EV1
Table EV1. Oligonucleotide sequences used in this study.
Plasmid construction		5′- 3′
	pIEx-Gtsf1	ACCAAGTGACCATGGAGGTTACGATCGCGAACC
	Gtsf1-FLAG-R	TCATCCTTGTAATCTTCTAATGGTCTGTAAGTCTTTATC
	pIEx-5'out-R	CATGGTCACTTGGTTGTTCA
	FLAG-F	GATTACAAGGATGACGACGATAAG
	pIZ-Gtsf1L-F	CCGAGCTCGGATCCATGGATGATCCCTTCGTGTCATG
	Gtsf1L-HA-R	ACATCGTATGGGTAGTCATCCCAAATTTCATGGTTTG
	pIZ-5'out-R	GGATCCGAGCTCGGTACCA
	HA-F	TACCCATACGATGTTCCAGATTACGCT
	HA-Siwi-F	TTCCAGATTACGCTTCAGAACCGAGAGGTAGAGG
	pIZ-HA-Siwi-R	CTCGAGCGGCCGCtTAGAGGAAATATAAAGTTTCATTC
	HA-R	AGCGTAATCTGGAACATCGTAT
	pIZ-3'out-F	TAAGCGGCCGCTCGAGTCT
	Siwi-D670A-F	GGGTACGctGTGTGCCACGACACTCGT
	Siwi-D670A-F	GCACACAGCGTACCCGACCACCATCAG
	BmAgo3-D697A-F	GGCATCGCTTCGTATCACGACCCATCCAGGAGGA
	BmAgo3-D697A-R	ATACGAAGCGATGCCTACAATCATTGCGCTCTTA
	HA-BmDcp2-F	TTCCAGATTACGCTAATTCAAGTCATAACAAACACTC
	pIExZ-Dcp2-R	CTGAGGTTAATCACTTAAGTGAGACAATCAAGAATTGC
	pIEx-3'out-F	GTGATTAACCTCAGGTTATAC
	pCold-Gtsf1-F	AGAGGTAATACACCATGGAGGTTACGATCGCGAACC
	Gtsf1-His-R	ATGATGATGATGATGTTCTAATGGTCTGTAAGTCTTTATC
	pCold-Gtsf1L(opti)-F	AGAGGTAATACACCATGGACGACCCTTTCGTGTCATG
	Gtsf1L(opti)-His-R	ATGATGATGATGATGGTCGTCCCAGATTTCGTGGT
	pCold(C6H)-3'out-F	CATCATCATCATCATCATTAGG
	pCold(C6H)-5'out-R	GGTGTATTACCTCTTAATAATTAAG
Target RNA preparation
	T7-target-F	GCGTAATACGACTCACTATAGTCACATCTCATCTACCTCC
	Siwi target-R	TTAGGTGACACTATAGATTTACATCGCGTTGAGTGTAGAACGGTTGTATAAAAATCTTCGGTAGTATAGTGGTCAGTATCCCGAAGAGAGGAGTTCATG
	BmAgo3 target-R	TTAGGTGACACTATAGATTTACATCGCGTTGAGTGTAGAACGGTTGTATAAAAGGTAAAGCATGAGAATTTGCTGTCTGCGGGAAGAGAGGAGTTCATG
dsRNA preparation
	dsRluc(Renilla luciferase)-F	TAATACGACTCACTATAGGGCCTTTCACTACTCCTACGAGC
	dsRluc(Renilla luciferase)-R	TAATACGACTCACTATAGGGTGGAGCGTCCTCCTGGCTG
	dsGtsf1-F	TAATACGACTCACTATAGGGTGATGTGGAACTCGATTTCCAC
	dsGtsf1-R	TAATACGACTCACTATAGGGTCGTCGCTCGGCAGCACC
	dsGtsf1L-F	TAATACGACTCACTATAGGGGGAAGACATGAAGTTTCACG
	dsGtsf1L-R	TAATACGACTCACTATAGGGTTCTGCAATATTATCTTGGGAG
	dsSiwi-F	GCGTAATACGACTCACTATAGGATCACCCCAGAAAGACAACG
	dsSiwi-R	GCGTAATACGACTCACTATAGGCTGTGCACGTATGGGATTTG
	dsBmAgo3-F	GCGTAATACGACTCACTATAGGGTATGCCCGGATCAGACACT
	dsBmAgo3-R	GCGTAATACGACTCACTATAGGTTTCTTAATGGCCGCGTATC
	dsSpnE-F	TAATACGACTCACTATAGGGACCGCAAGATCATTCTTTCCA
	dsSpnE-R	TAATACGACTCACTATAGGGTCCGTAGACATAGCCGAGCA
siRNA
	siGFP-s	AUAGACGUUGUGGCUGUUGUA
	siGFP-as	CAACAGCCACAACGUCUAUUU
	siGtsf1#1-s	UUCUAAUGGUCUGUAAGUCTT
	siGtsf1#1-as	GACUUACAGACCAUUAGAATT
	siGtsf1L#1-s	AUAUAGAGGUCUUAGAAGGTT
	siGtsf1L#1-as	CCUUCUAAGACCUCUAUAUTT
Quantitative real-time PCR
	rp49-F	AGGTATTGACAACAGAGTCC
	rp49-R	GGAGCATATGACGGGTCTTC
	Gtsf1-qPCR-F	CCCATACGAGAAGGCGCATA
	Gtsf1-qPCR-R	ACAAGCCGGATGTTGTTTGC
	Gtsf1L-qPCR-F	TCCAATTCACCGCGTACCAA
	Gtsf1L-qPCR-R	CGTTGTAAGGGCACGCAATC
